# Copy number signatures in targeted gene panels associate with patient outcomes in routine clinical data

**DOI:** 10.64898/2026.09.20.752979

**Authors:** Emil Netz, Cédric Moris, Amina Hasanovic, Markus Möbs, Thorsten Schlomm, Nikolaj Frost, Raphael Mohr, Sebastian Stintzing, Elena Braicu, Jalid Sehouli, Damian T. Rieke, Manuela Benary, David Horst, Frank Dubois

## Abstract

Targeted gene panels (TGPs) dominate clinical sequencing, yet most copy-number (CN) signature studies rely on genome-wide assays. Whether signatures can be recovered from TGPs and retain clinical relevance remains unclear. We analyzed two real-world TGP cohorts comprising 1,726 patients across 62 tumor types, including 825 with clinical annotations, and made the underlying data publicly available. TGP-derived signatures recapitulated established biological associations, including links to homologous recombination deficiency and TP53 alterations, concordant with published genome-wide assay-derived CN signatures. Using our detailed clinical data, we found TGP-derived CN signatures associated with overall survival under standard therapies in ovarian, pancreatic, and colorectal cancer. In ovarian cancer, CN2 was associated with CCNE1 amplification and shorter survival under paclitaxel/carboplatin, with the survival association validated in an independent SNP-array cohort. These findings demonstrate that routine TGPs yield biologically and clinically relevant CN signatures with potential as biomarkers for therapy stratification.
