## Supplementary Table 6 for "Copy number signatures in targeted gene panels associate with patient outcomes in routine clinical data"

### Sheet: Type - CNsig assocs
Signature	Cancer type	log2(FC)	p	q
CN1	Ovarian_Neoplasms	-1.43737	7.4291e-11	4.01171e-09
CN18	Ovarian_Neoplasms	2.17832	2.70822e-06	6.33939e-05
CN1	Prostatic_Neoplasms	0.961597	3.52188e-06	6.33939e-05
CN3	Fallopian_Tube_Neoplasms	4.44493	6.42715e-06	8.67665e-05
CN9	Prostatic_Neoplasms	0.970665	3.1541e-05	0.000340643
CN18	Prostatic_Neoplasms	-2.7629	0.00122443	0.0110198
CN11	Ovarian_Neoplasms	4.83708	0.00178094	0.0137387
CN17	Prostatic_Neoplasms	-1.45915	0.0107389	0.0724879
CN17	Ovarian_Neoplasms	1.26067	0.0142253	0.0853519
CN1	Pancreatic_Neoplasms	0.671357	0.0163167	0.0881102
CN20	Ovarian_Neoplasms	1.16794	0.0416487	0.199153
CN9	Pancreatic_Neoplasms	-1.21195	0.0442562	0.199153
CN18	Pancreatic_Neoplasms	-1.59722	0.0617709	0.233583
CN20	Pancreatic_Neoplasms	-2.91681	0.0646705	0.233583
CN1	Cholangiocarcinoma	1.90597	0.0648842	0.233583
CN1	Carcinoma_Transitional_Cell	1.74337	0.0792336	0.267413
CN1	Breast_Neoplasms	0.688714	0.0974354	0.304364
CN2	Prostatic_Neoplasms	-0.596157	0.101455	0.304364
CN11	Fallopian_Tube_Neoplasms	0.948221	0.111656	0.317338
CN1	Kidney_Neoplasms	1.49438	0.129165	0.346208
CN17	Fallopian_Tube_Neoplasms	0.659846	0.138391	0.346208
CN9	Gallbladder_Neoplasms	1.53409	0.141048	0.346208
CN17	Pancreatic_Neoplasms	-1.3012	0.169393	0.397705
CN2	Ovarian_Neoplasms	0.29137	0.183295	0.412413
CN9	Ovarian_Neoplasms	-0.258163	0.198108	0.427914
CN9	Colorectal_Neoplasms	0.633685	0.207141	0.430215
CN2	Breast_Neoplasms	-1.24184	0.227468	0.454936
CN1	Colorectal_Neoplasms	0.97562	0.252486	0.486936
CN9	Stomach_Neoplasms	0.854496	0.304543	0.56708
CN1	Neoplasms_Unknown_Primary	0.576646	0.35643	0.641574
CN2	Neoplasms_Unknown_Primary	0.614003	0.381994	0.665408
CN18	Breast_Neoplasms	-1.18659	0.397267	0.670389
CN17	Breast_Neoplasms	0.196616	0.415667	0.680182
CN2	Stomach_Neoplasms	0.612525	0.440487	0.699598
CN2	Pancreatic_Neoplasms	0.378028	0.467329	0.721022
CN2	Fallopian_Tube_Neoplasms	0.520832	0.534868	0.802301
CN17	Peritoneal_Neoplasms	0.117518	0.553366	0.807616
CN1	Peritoneal_Neoplasms	-0.455629	0.597903	0.849651
CN3	Ovarian_Neoplasms	1.34037	0.667286	0.881456
CN18	Neoplasms_Unknown_Primary	-0.744289	0.708695	0.881456
CN17	Colorectal_Neoplasms	-0.12335	0.729969	0.881456
CN20	Prostatic_Neoplasms	-0.0279062	0.736335	0.881456
CN20	Peritoneal_Neoplasms	0.620282	0.750541	0.881456
CN20	Neoplasms_Unknown_Primary	-1.23592	0.75169	0.881456
CN1	Stomach_Neoplasms	0.307567	0.753013	0.881456
CN9	Peritoneal_Neoplasms	0.767499	0.761685	0.881456
CN9	Fallopian_Tube_Neoplasms	0.804744	0.767194	0.881456
CN20	Breast_Neoplasms	-1.48895	0.835305	0.899771
CN9	Breast_Neoplasms	-0.337418	0.837875	0.899771
CN20	Fallopian_Tube_Neoplasms	-0.32342	0.852277	0.899771
CN18	Peritoneal_Neoplasms	0.313534	0.852542	0.899771
CN18	Fallopian_Tube_Neoplasms	0.273272	0.866447	0.899771
CN17	Neoplasms_Unknown_Primary	-0.611721	0.930319	0.947872
CN2	Peritoneal_Neoplasms	0.413272	0.996905	0.996905

### Sheet: Gene SNV - CNsig assocs
Signature	Cancer type	Gene	log2(FC)	p	q
CN18	Ovarian_Neoplasms	BRCA1	1.0322	0.0391698	0.582809
CN17	Ovarian_Neoplasms	BRCA1	1.03368	0.0516639	0.582809
CN17	Prostatic_Neoplasms	TP53	-23.491	0.0592334	0.582809
CN20	Ovarian_Neoplasms	BRCA1	-2.487	0.0837776	0.582809
CN17	Ovarian_Neoplasms	BRCA2	0.824614	0.0959276	0.582809
CN18	Prostatic_Neoplasms	TP53	2.2046	0.100416	0.582809
CN2	Ovarian_Neoplasms	BRCA1	-1.21848	0.101992	0.582809
CN20	Pancreatic_Neoplasms	TP53	21.3962	0.176063	0.806688
CN1	Ovarian_Neoplasms	TP53	-0.583338	0.181505	0.806688
CN11	Ovarian_Neoplasms	TP53	1.50029	0.239063	0.9263
CN1	Ovarian_Neoplasms	BRCA1	-0.758554	0.26977	0.9263
CN11	Ovarian_Neoplasms	BRCA2	-23.0277	0.291874	0.9263
CN1	Ovarian_Neoplasms	BRCA2	-0.926617	0.353588	0.9263
CN18	Pancreatic_Neoplasms	TP53	-1.11548	0.395579	0.9263
CN9	Ovarian_Neoplasms	BRCA2	0.34645	0.397821	0.9263
CN17	Ovarian_Neoplasms	TP53	0.249104	0.409737	0.9263
CN20	Ovarian_Neoplasms	TP53	0.214992	0.410576	0.9263
CN2	Ovarian_Neoplasms	BRCA2	0.332098	0.433277	0.9263
CN3	Ovarian_Neoplasms	TP53	19.6928	0.497187	0.9263
CN18	Ovarian_Neoplasms	BRCA2	0.521377	0.515878	0.9263
CN9	Ovarian_Neoplasms	BRCA1	-0.334412	0.521647	0.9263
CN18	Ovarian_Neoplasms	TP53	0.419416	0.53277	0.9263
CN9	Pancreatic_Neoplasms	TP53	-0.663592	0.555587	0.9263
CN9	Prostatic_Neoplasms	TP53	0.322652	0.568062	0.9263
CN3	Ovarian_Neoplasms	BRCA1	-19.542	0.642513	0.9263
CN11	Ovarian_Neoplasms	BRCA1	-1.50832	0.649679	0.9263
CN20	Prostatic_Neoplasms	TP53	0.945651	0.673818	0.9263
CN1	Prostatic_Neoplasms	TP53	-0.123564	0.678199	0.9263
CN20	Ovarian_Neoplasms	BRCA2	-0.716397	0.711326	0.9263
CN3	Ovarian_Neoplasms	BRCA2	-19.488	0.714692	0.9263
CN17	Pancreatic_Neoplasms	TP53	-0.27343	0.717883	0.9263
CN9	Ovarian_Neoplasms	TP53	0.122188	0.750412	0.938015
CN1	Pancreatic_Neoplasms	TP53	0.138741	0.775427	0.939911
CN2	Pancreatic_Neoplasms	TP53	0.253128	0.837773	0.985615
CN2	Ovarian_Neoplasms	TP53	0.010827	0.943391	1
CN2	Prostatic_Neoplasms	TP53	-0.350262	0.964052	1
CN3	Prostatic_Neoplasms	TP53	0	1	1
CN3	Pancreatic_Neoplasms	TP53	0	1	1
CN11	Prostatic_Neoplasms	TP53	0	1	1
CN11	Pancreatic_Neoplasms	TP53	0	1	1

### Sheet: Gene SNV - CNsig combined pvals
Sig	Gene	direction	number of indiv. tests	p	q
CN18	BRCA1	pos	1	0.0391698	0.346771
CN17	BRCA1	pos	1	0.0516639	0.346771
CN20	BRCA1	neg	1	0.0837776	0.346771
CN2	BRCA1	neg	1	0.101992	0.346771
CN1	BRCA1	neg	1	0.26977	0.669609
CN11	BRCA1	neg	1	0.649679	0.714692
CN9	BRCA1	neg	1	0.521647	0.682154
CN3	BRCA1	neg	1	0.642513	0.714692
CN20	TP53	pos	3	0.4183	0.669609
CN18	BRCA2	pos	1	0.515878	0.682154
CN17	BRCA2	pos	1	0.0959276	0.346771
CN20	BRCA2	neg	1	0.711326	0.714692
CN2	BRCA2	pos	1	0.433277	0.669609
CN1	BRCA2	neg	1	0.353588	0.669609
CN11	BRCA2	neg	1	0.291874	0.669609
CN9	BRCA2	pos	1	0.397821	0.669609
CN3	BRCA2	neg	1	0.714692	0.714692

### Sheet: Amplification - CNsig assocs
Signature	Cancer type	Gene	log2(FC)	p	q
CN17	Ovarian Neoplasms	CCNE1	-24.855	0.0521818	0.320404
CN20	Ovarian Neoplasms	CCNE1	0.641961	0.0801009	0.320404
CN18	Ovarian Neoplasms	CCNE1	1.11619	0.174945	0.466521
CN9	Ovarian Neoplasms	CCNE1	-1.03324	0.499587	0.846248
CN2	Ovarian Neoplasms	CCNE1	0.235637	0.622723	0.846248
CN11	Ovarian Neoplasms	CCNE1	0.837204	0.634686	0.846248
CN3	Ovarian Neoplasms	CCNE1	-19.4565	0.767452	0.856399
CN1	Ovarian Neoplasms	CCNE1	-0.0127444	0.856399	0.856399

### Sheet: Homdel - CNsig assocs
Signature	Cancer type	Gene	log2(FC)	p	q
CN1	Prostatic Neoplasms	PTEN	-0.394631	0.20923	0.836921
CN2	Prostatic Neoplasms	PTEN	0.92763	0.351636	0.937695
CN3	Prostatic Neoplasms	PTEN	0	1	1
CN9	Prostatic Neoplasms	PTEN	0.0119275	0.629042	1
CN11	Prostatic Neoplasms	PTEN	0	1	1
CN17	Prostatic Neoplasms	PTEN	0.932944	0.948134	1
CN18	Prostatic Neoplasms	PTEN	-0.553313	0.811511	1
CN20	Prostatic Neoplasms	PTEN	0.537364	0.0592522	0.474018

### Sheet: CNsig - Therapy assocs
covariate	coef	exp(coef)	se(coef)	coef lower 95%	coef upper 95%	exp(coef) lower 95%	exp(coef) upper 95%	cmp to	z	p	-log2(p)	Signature	Therapy	Entity	pos_cases	neg_cases	total_cases	q
CN9	-0.0144564	0.985648	0.010799	-0.0356221	0.00670927	0.965005	1.00673	0	-1.33868	0.180675	2.46853	CN9	Carboplatin_Paclitaxel	Ovarian Neoplasms	38	61	99	0.793713
CN2	-0.035859	0.964776	0.0285144	-0.0917461	0.0200282	0.912337	1.02023	0	-1.25757	0.208546	2.26156	CN2	Doxorubicin_Carboplatin_Paclitaxel_Bevacizumab	Ovarian Neoplasms	10	10	20	0.793713
CN9	-0.0134252	0.986664	0.0115334	-0.0360304	0.00917989	0.964611	1.00922	0	-1.16403	0.244413	2.03261	CN9	Bevacizumab_Carboplatin_Paclitaxel	Ovarian Neoplasms	29	37	66	0.793713
CN2	0.0130572	1.01314	0.0122532	-0.0109586	0.0370731	0.989101	1.03777	0	1.06562	0.286596	1.80291	CN2	Carboplatin_Paclitaxel	Ovarian Neoplasms	43	56	99	0.793713
CN1	0.0161812	1.01631	0.0166954	-0.0165413	0.0489037	0.983595	1.05012	0	0.969199	0.332446	1.58881	CN1	Bevacizumab_Carboplatin_Paclitaxel	Ovarian Neoplasms	24	42	66	0.793713
CN1	0.0144108	1.01452	0.0156514	-0.0162653	0.045087	0.983866	1.04612	0	0.920737	0.357188	1.48524	CN1	Carboplatin_Paclitaxel	Ovarian Neoplasms	32	67	99	0.793713
CN17	-0.00497756	0.995035	0.00555702	-0.0158691	0.00591399	0.984256	1.00593	0	-0.895726	0.370399	1.43285	CN17	Bevacizumab_Carboplatin_Paclitaxel	Ovarian Neoplasms	27	39	66	0.793713
CN2	0.041023	1.04188	0.0595295	-0.0756526	0.157699	0.927138	1.17081	0	0.689122	0.490747	1.02695	CN2	Parpi_Carboplatin_Paclitaxel_Bevacizumab	Ovarian Neoplasms	10	11	21	0.92015
CN17	-0.0023577	0.997645	0.00495873	-0.0120766	0.00736123	0.987996	1.00739	0	-0.475465	0.634456	0.656408	CN17	Carboplatin_Paclitaxel	Ovarian Neoplasms	39	60	99	0.96902
CN20	-0.00395456	0.996053	0.00880667	-0.0212153	0.0133062	0.979008	1.0134	0	-0.449042	0.653402	0.613958	CN20	Bevacizumab_Carboplatin_Paclitaxel	Ovarian Neoplasms	22	44	66	0.96902
CN18	-0.00175433	0.998247	0.0056289	-0.0127868	0.0092781	0.987295	1.00932	0	-0.311665	0.755295	0.404887	CN18	Carboplatin_Paclitaxel	Ovarian Neoplasms	28	71	99	0.96902
CN20	-0.00212262	0.99788	0.0074332	-0.0166914	0.0124462	0.983447	1.01252	0	-0.285559	0.775216	0.36733	CN20	Carboplatin_Paclitaxel	Ovarian Neoplasms	30	69	99	0.96902
CN18	0.00107318	1.00107	0.00636086	-0.0113939	0.0135402	0.988671	1.01363	0	0.168716	0.86602	0.207528	CN18	Bevacizumab_Carboplatin_Paclitaxel	Ovarian Neoplasms	16	50	66	0.996735
CN11	0.000487457	1.00049	0.0138895	-0.0267354	0.0277103	0.973619	1.0281	0	0.0350954	0.972004	0.0409663	CN11	Carboplatin_Paclitaxel	Ovarian Neoplasms	11	88	99	0.996735
CN2	-5.87218e-05	0.999941	0.0143501	-0.0281844	0.028067	0.972209	1.02846	0	-0.00409208	0.996735	0.00471811	CN2	Bevacizumab_Carboplatin_Paclitaxel	Ovarian Neoplasms	32	34	66	0.996735
